# Temporal dynamics and metagenomics of phosphorothioate epigenomes in the human gut microbiome

**DOI:** 10.1101/2024.05.29.596306

**Authors:** Shane R Byrne, Michael S DeMott, Yifeng Yuan, Farzan Ghanegolmohammadi, Stefanie Kaiser, James G. Fox, Eric J. Alm, Peter C Dedon

## Abstract

**Background:** Epigenetic regulation of gene expression and host defense is well established in microbial communities, with dozens of DNA modifications comprising the epigenomes of prokaryotes and bacteriophage. Phosphorothioation (PT) of DNA, in which a chemically-reactive sulfur atom replaces a non-bridging oxygen in the sugar-phosphate backbone, is catalyzed by *dnd* and *ssp* gene families widespread in bacteria and archaea. However, little is known about the role of PTs or other microbial epigenetic modifications in the human microbiome. Here we optimized and applied fecal DNA extraction, mass spectrometric, and metagenomics technologies to characterize the landscape and temporal dynamics of gut microbes possessing PT modifications.

**Results:** Exploiting the nuclease-resistance of PTs, mass spectrometric analysis of limit digests of PT-containing DNA reveals PT dinucleotides as part of genomic consensus sequences, with 16 possible dinucleotide combinations. Analysis of mouse fecal DNA revealed a highly uniform spectrum of 11 PT dinucleotides in all littermates, with PTs estimated to occur in 5-10% of gut microbes. Though at similar levels, PT dinucleotides in fecal DNA from 11 healthy humans possessed signature combinations and levels of individual PTs. Comparison with a widely distributed microbial epigenetic mark, m^6^dA, suggested temporal dynamics consistent with expectations for gut microbial communities based on Taylor’s Power Law. Application of PT-seq for site-specific metagenomic analysis of PT-containing bacteria in one fecal donor revealed the larger consensus sequences for the PT dinucleotides in Bacteroidota, Firmicutes, Actinobacteria, and Proteobacteria, which differed from unbiased metagenomics and suggested that the abundance of PT-containing bacteria did not simply mirror the spectrum of gut bacteria. PT-seq further revealed low abundance PT sites not detected as dinucleotides by mass spectrometry, attesting to the complementarity of the technologies.

**Conclusions:** The results of our studies provide a benchmark for understanding the behavior of an abundant and chemically-reactive epigenetic mark in the human gut microbiome, with implications for inflammatory conditions of the gut.
