## Supplementary Table S1 for "Temporal dynamics and metagenomics of phosphorothioate epigenomes in the human gut microbiome"

### Sheet: Table S1
Supplementary Table S1. PT Dinucleotide levels in mice. This source data is associated with Figure 2A.
		CG	CC	GG	GC	CA	CT	AG	GA	TC	GT	AA	SUM
Male	A1-1 day-3	0	32.7906	1.23457	5.64814	3.24753	0.154041	5.69918	5.42063	3.80635	3.0623	0.473244	61.5365
Male	A1-2 day-3	0	19.8064	0	2.02338	4.0262	0	3.39732	4.33005	8.66358	3.2458	0.220871	45.7136
Male	A1-3 day-3	0	76.2326	3.31585	10.28	12.4281	0.246268	3.29466	7.29995	2.59604	3.98805	3.22047	122.902
Male	A1-4 day -3	0	49.8299	2.04643	4.99327	12.8873	0.14753	3.7007	6.07059	2.28503	1.6136	1.42385	84.9983
Male	A1-5 day-3	1.32697	38.7943	2.80392	4.4185	17.8485	0.286363	0.628207	14.6905	3.02181	3.14583	0.615148	87.5801
Male	A2-1 day-3	1.06487	17.4614	1.42828	2.46938	8.85086	0.853065	0	4.48298	11.0297	3.83085	0	51.4714
Male	A2-2 day-3	0	20.2511	0.994505	3.96388	7.00647	0	0	5.68798	9.28522	6.64995	0.510038	54.3491
Male	A2-3 day-3	0	35.311	0	4.12845	7.69465	0	4.85228	26.1854	6.13591	43.9241	1.73087	129.963
Male	A2-4 day-3	1.99866	52.4283	2.31344	6.85552	14.3652	0	0.336569	6.19443	3.85549	4.70266	1.30511	94.3554
Male	A2-5 day-3	0	5.96773	0.611349	1.6024	10.3427	0	4.90707	8.21886	6.54292	9.92645	0.431109	48.5506
Female	A3-1 day-3	0	14.9558	2.10677	0	11.5469	0	0	4.59964	2.86048	3.66072	0.349564	40.0799
Female	A3-2 day-3	0.579166	20.4955	0.896707	1.57785	9.15942	0	0	2.82843	12.6738	2.25942	0.108092	50.5784
Female	A3-3 day-3	0	13.4314	1.56388	0	3.36744	0	0	7.36214	4.83746	3.40208	0	33.9644
Female	A3-4	0.884953	23.2273	1.28817	1.30964	4.2716	0	0.721525	3.68243	7.74644	3.43627	0	46.5683
Female	A3-5 day-3	0	32.274	1.61375	0	7.61473	0	0.645632	3.07227	6.35934	2.21568	0	53.7954
Female	A4-1 day-3	2.1815	66.1219	2.02194	7.63449	8.5479	0	2.42682	16.3177	6.80416	6.81828	1.51722	120.392
Female	A4-2 day-3	1.17471	90.5581	1.82396	4.41857	22.1748	0	0.729733	9.29554	4.74959	4.06949	0.625243	139.62
Female	A4-3 day-3	0	35.8941	1.12542	4.29066	3.61932	0	0	7.55647	11.1403	6.37113	1.02168	71.0191
Female	A4-4 day-3	0	7.88144	0.483231	2.35407	1.85198	0	1.56098	5.82497	20.2079	8.55149	0.19352	48.9096
Female	A4-5 day-3	0	12.4742	0.572172	2.0136	7.05635	0	0.63392	6.91484	15.7979	7.27754	0.3621	53.1027
		CG	CC	GG	GC	CA	CT	AG	GA	TC	GT	AA
	t-test	0.898298	0.770902	0.759045	0.057769	0.419279	0.0591142	0.0151726	0.406626	0.0897233	0.388466	0.111364
	average male	0.439049	34.8873	1.47483	4.63829	9.86975	0.168727	2.6816	8.85814	5.72221	8.40896	0.993071
	average female	0.482033	31.7314	1.3496	2.35989	7.92104	0	0.671861	6.74545	9.31775	4.80621	0.417742
	stdev male	0.742501	20.661	1.13394	2.56932	4.61535	0.264822	2.23096	6.77794	3.0983	12.6933	0.962244
	stdev female	0.740413	26.6988	0.575441	2.45695	5.85448	0	0.7947	3.98424	5.53122	2.24925	0.504874
		average male	average female	stdev male	stdev female
	CG	0.439049	0.482033	0.742501	0.740413
	CC	34.8873	31.7314	20.661	26.6988
	GG	1.47483	1.3496	1.13394	0.575441
	GC	4.63829	2.35989	2.56932	2.45695
	CA	9.86975	7.92104	4.61535	5.85448
	CT	0.168727	0	0.264822	0
	AG	2.6816	0.671861	2.23096	0.7947
	GA	8.85814	6.74545	6.77794	3.98424
	TC	5.72221	9.31775	3.0983	5.53122
	GT	8.40896	4.80621	12.6933	2.24925
	AA	0.993071	0.417742	0.962244	0.504874
	sum	78.142	65.8029
	Student T-Test between Male and female SUMS	0.247413
