## Supplementary Table S2 for "Temporal dynamics and metagenomics of phosphorothioate epigenomes in the human gut microbiome"

### Sheet: S2A PT Data for 11 Donors
Supplementary Table S2A. PT dinucleotides in fecal DNA from 11 human donors. This source data is associated with Figure 2B. "N.D.", not detected
	AA			AC			CA			CC			CT			GA			GC			GG			GT			TC
Donor	Replicate 1	Replicate 2	Replicate 3	Replicate 1	Replicate 2	Replicate 3	Replicate 1	Replicate 2	Replicate 3	Replicate 1	Replicate 2	Replicate 3	Replicate 1	Replicate 2	Replicate 3	Replicate 1	Replicate 2	Replicate 3	Replicate 1	Replicate 2	Replicate 3	Replicate 1	Replicate 2	Replicate 3	Replicate 1	Replicate 2	Replicate 3	Replicate 1	Replicate 2	Replicate 3
1	2.9	2.3	2.3	N.D.	N.D.	N.D.	1.2	1.4	1.2	N.D.	N.D.	N.D.	N.D.	N.D.	N.D.	5.8	5.2	5.2	15	13.1	12.3	6.7	6.2	6.6	7	6.1	7	11	10.9	10.8
2	N.D.	N.D.	N.D.	N.D.	N.D.	N.D.	N.D.	N.D.	N.D.	N.D.	N.D.	N.D.	N.D.	N.D.	N.D.	33.8	31.2	28.5	N.D.	N.D.	N.D.	N.D.	N.D.	N.D.	31.2	27.9	27.3	N.D.	N.D.	N.D.
3	N.D.	N.D.	N.D.	N.D.	N.D.	N.D.	7.2	7.1	5	33.3	34.5	33.8	N.D.	N.D.	N.D.	5.2	5.4	6.6	N.D.	N.D.	N.D.	N.D.	N.D.	N.D.	3.2	3.1	2.5	N.D.	N.D.	N.D.
4	2.7	2.9	3.6	N.D.	N.D.	N.D.	N.D.	N.D.	N.D.	N.D.	N.D.	N.D.	N.D.	N.D.	N.D.	4.8	2.7	3.8	N.D.	N.D.	N.D.	N.D.	N.D.	N.D.	N.D.	N.D.	N.D.	N.D.	N.D.	N.D.
5	N.D.	N.D.	N.D.	N.D.	N.D.	N.D.	8.20797	10.3328	10.0043	20.2533	18.477	16.9234	N.D.	N.D.	N.D.	4.68099	5.44046	5.13411	N.D.	N.D.	N.D.	N.D.	N.D.	N.D.	N.D.	N.D.	N.D.	N.D.	N.D.	N.D.
6	8.89579	5.70611	7.20577	37.5548	15.8246	24.7634	N.D.	N.D.	N.D.	4.87903	7.67831	9.81746	N.D.	N.D.	N.D.	N.D.	N.D.	N.D.	N.D.	N.D.	N.D.	N.D.	N.D.	N.D.	N.D.	N.D.	N.D.	N.D.	N.D.	N.D.
7	N.D.	N.D.	N.D.	N.D.	N.D.	N.D.	N.D.	N.D.	N.D.	23.7304	28.9468	26.2438	N.D.	N.D.	N.D.	6.31096	4.08785	6.30581	N.D.	N.D.	N.D.	N.D.	N.D.	N.D.	N.D.	N.D.	N.D.	N.D.	N.D.	N.D.
8	N.D.	N.D.	N.D.	N.D.	N.D.	N.D.	N.D.	N.D.	N.D.	25.7295	17.1735	13.693	N.D.	N.D.	N.D.	4.68726	3.88816	3.72727	N.D.	N.D.	N.D.	3.4927	3.51262	4.37079	5.42643	4.37701	4.69482	N.D.	N.D.	N.D.
9	N.D.	N.D.	N.D.	N.D.	N.D.	N.D.	N.D.	N.D.	N.D.	6.99444	3.00432	2.96	N.D.	N.D.	N.D.	4.20146	1.57846	1.25082	N.D.	N.D.	N.D.	N.D.	N.D.	N.D.	2.69706	1.35362	0.862432	N.D.	N.D.	N.D.
10	N.D.	N.D.	N.D.	N.D.	N.D.	N.D.	N.D.	N.D.	N.D.	23.6771	14.66	22.4954	N.D.	N.D.	N.D.	12.8908	15.2601	13.4456	N.D.	N.D.	N.D.	N.D.	N.D.	N.D.	4.58336	5.35991	4.52697	N.D.	N.D.	N.D.
11	N.D.	N.D.	N.D.	N.D.	N.D.	N.D.	39.4338	38.4129	37.2813	25.3529	33.3162	32.6194	9.26998	5.57658	6.02426	17.5125	17.8417	17.2625	N.D.	N.D.	N.D.	N.D.	N.D.	N.D.	N.D.	N.D.	N.D.	N.D.	N.D.	N.D.

### Sheet: S2B Donor #5 Time Course
Supplementary Table S2B. Time course of PT dinucleotide levels in Donor #5. This source data is associated with Figure 2C.
	PT per 106 nt										Average PT per 106 nt					% of Total PT Level
	CA			CC			GA				CA	CC	GA	Total		CA	CC	GA
	Replicate 1	Replicate 2	Replicate 3	Replicate 1	Replicate 2	Replicate 3	Replicate 1	Replicate 2	Replicate 3
1/23/2020	4.77855	5.34698	4.80309	60.2278	19.9965	21.8901	6.51621	7.02115	6.23431		4.97621	34.0382	6.59056	45.6049		10.9116	74.637	14.4514
2/13/2020	7.68324	5.55827	6.99781	27.4121	61.4123	42.6867	8.17288	7.34673	8.4781		6.74644	43.8371	7.99924	58.5827		11.5161	74.8293	13.6546
3/18/2020	4.85249	6.31539	5.37241	21.5501	23.5736	19.5946	2.42095	2.53121	3.19083		5.51343	21.5728	2.71433	29.8006		18.5011	72.3906	9.10832
6/15/2020	4.95972	4.05298	3.22707	13.3947	7.01623	8.99452	17.5304	16.3265	21.3056		4.07992	9.8018	18.3875	32.2692		12.6434	30.3751	56.9815
7/14/2020	6.93857	5.48744	4.56761	12.5428	13.5527	13.4441	1.55038	1.42083	1.33672		5.66454	13.1799	1.43598	20.2804		27.9311	64.9883	7.08062
8/10/2020	3.29544	3.48916	3.11891	14.9417	18.8382	19.8764	4.36815	5.38309	4.36669		3.30117	17.8854	4.70598	25.8926		12.7495	69.0755	18.175
9/16/2020	3.98713	3.5159	1.71932	20.2039	18.695	22.983	10.168	7.37383	12.1699		3.07412	20.6273	9.90389	33.6053		9.14771	61.3811	29.4712
10/12/2020	5.08982	1.34916	4.23221	16.9949	24.9001	16.1336	0.811989	1.22272	1.21459		3.55706	19.3429	1.0831	23.983		14.8316	80.6523	4.51611
11/12/2020	7.76327	8.84711	9.02706	34.7901	35.4247	33.3813	6.19207	5.88074	5.65018		8.54581	34.532	5.90767	48.9855		17.4456	70.4944	12.06
11/19/2020	6.02838	9.46426	3.69697	14.5964	30.355	12.7037	1.44726	2.30096	2.41506		6.39654	19.2183	2.05443	27.6693		23.1178	69.4573	7.42493
11/25/2020	17.5184	12.9812	12.1336	16.4318	20.8724	17.7517	3.56796	2.77438	2.84925		14.211	18.352	3.06386	35.6269		39.8885	51.5116	8.59987
12/2/2020	9.14633	11.8702	9.37292	9.0663	14.1777	12.3701	1.47637	1.72343	1.92229		10.1298	11.8714	1.70737	23.7086		42.7264	50.0722	7.20148
12/9/2020	9.90935	5.7812	7.28462	18.1144	13.4634	14.4147	2.07835	2.15412	2.00121		7.65839	15.3308	2.07789	25.0671		30.5515	61.1592	8.28931
12/16/2020	13.6452	8.03907	7.82579	60.4432	17.6254	13.2952	3.34078	3.39784	3.6107		9.83667	30.4546	3.44977	43.7411		22.4884	69.6248	7.88681
12/22/2020	6.93967	5.67533	5.85838	12.9398	10.4526	13.11	4.75866	4.1995	5.03151		6.15779	12.1675	4.66322	22.9885		26.7864	52.9285	20.285
12/29/2020	12.7413	9.834	13.8035	44.2145	40.4739	34.9195	1.14631	1.03899	1.5006		12.1263	39.8693	1.22863	53.2242		22.7834	74.9082	2.30841
1/6/2021	7.64259	7.64381	8.80641	18.2487	12.4375	25.9066	4.84997	4.30489	4.60023		8.03094	18.8643	4.58503	31.4802		25.5111	59.9241	14.5648
1/12/2021	4.09867	8.80846	6.0417	4.62717	42.7809	16.3358	1.76246	4.45214	1.13479		6.31628	21.248	2.4498	30.014		21.0444	70.7934	8.16217
1/21/2021	10.689	9.07286	9.99402	27.5221	40.6853	39.9222	4.54984	4.15353	5.19409		9.91861	36.0432	4.63249	50.5943		19.6042	71.2396	9.15614
2/1/2021	6.59544	8.0913	9.01278	24.1701	26.9629	37.5669	1.12794	1.01614	1.72966		7.89984	29.5666	1.29125	38.7577		20.3826	76.2858	3.33158
2/5/2021	20.816	18.3845	16.6658	30.2335	22.1385	18.5466	6.25548	6.43086	7.43376		18.6221	23.6395	6.7067	48.9683		38.0289	48.2751	13.696
2/9/2021	5.15965	4.08177	4.8976	34.1859	42.597	35.2107	2.4362	1.20424	1.90838		4.71301	37.3312	1.8496	43.8938		10.7373	85.0489	4.21382
2/16/2021	14.9158	13.4116	15.7007	33.3339	43.5573	21.5498	7.71933	7.87876	9.26239		14.676	32.8137	8.28683	55.7765		26.3122	58.8306	14.8572
2/22/2021	13.1965	17.1574	15.8923	23.7036	12.4071	16.6771	1.60344	0.898593	1.23611		15.4154	17.5959	1.24605	34.2574		44.9988	51.3639	3.63732
3/4/2021	11.4571	10.5263	10.3579	18.2213	16.2407	19.4517	3.81635	3.45175	3.82854		10.7804	17.9712	3.69888	32.4505		33.2212	55.3803	11.3985
3/10/2021	11.7125	10.4742	12.1529	15.577	15.4264	13.7181	4.96348	3.92981	4.29169		11.4465	14.9072	4.39499	30.7487		37.2261	48.4807	14.2933
3/18/2021	10.8938	10.7923	7.64299	17.7412	26.4848	77.6389	5.20869	4.8418	5.20933		9.77637	40.6216	5.08661	55.4846		17.62	73.2124	9.1676
3/24/2021	3.05423	3.16888	3.58431	22.5861	16.6181	15.075	5.97046	5.86359	4.85967		3.26914	18.0931	5.56457	26.9268		12.1408	67.1936	20.6656
3/31/2021	21.9319	21.087	22.1209	46.8708	25.5134	27.5319	9.24086	9.0324	9.13382		21.7133	33.3054	9.13569	64.1543		33.8454	51.9144	14.2402
4/7/2021	6.7632	7.1931	5.96412	11.0235	13.5806	19.5314	2.69599	2.91304	1.68115		6.64014	14.7119	2.43006	23.7821		27.9208	61.8612	10.218
4/14/2021	3.30395	3.24754	4.6902	7.54542	28.3481	31.6359	3.83979	2.6224	3.61801		3.74723	22.5098	3.36007	29.6171		12.6522	76.0027	11.345
4/20/2021	23.2791	23.8615	25.1077	14.8873	17.5129	13.8008	7.85908	7.18847	7.41979		24.0828	15.4003	7.48911	46.9722		51.2703	32.786	15.9437
4/28/2021	3.1731	3.67012	3.50709	17.6871	7.41898	6.99065	1.81802	1.66181	1.73127		3.4501	10.6989	1.73703	15.8861		21.7178	67.3479	10.9343
5/4/2021	12.2365	10.1894	9.58545	18.3317	15.6533	17.3608	9.01983	7.55346	8.60017		10.6705	17.1153	8.39115	36.1769		29.4952	47.31	23.1948
5/11/2021	8.45075	9.05303	10.3011	13.1914	13.8327	14.9166	2.80394	2.61437	2.43322		9.2683	13.9802	2.61718	25.8657		35.8324	54.0492	10.1183
5/18/2021	1.25804	1.49186	2.0729	14.3436	17.6006	33.3639	3.35638	4.77752	4.23183		1.6076	21.7694	4.12191	27.4989		5.84606	79.1646	14.9894
5/26/2021	6.91599	7.38419	5.09757	13.6713	53.5601	10.6348	2.78044	3.37014	3.2222		6.46591	25.9554	3.12426	35.5456		18.1905	73.0201	8.78944
6/1/2021	7.03881	7.12137	10.28	19.4076	23.7381	23.0727	12.275	11.5724	13.1128		8.14673	22.0728	12.3201	42.5396		19.1509	51.8877	28.9614
6/8/2021	14.9017	14.5599	16.0496	11.5018	28.5404	23.1328	8.88956	10.8239	9.14442		15.1704	21.0584	9.61928	45.848		33.0884	45.9308	20.9808
6/14/2021	10.3725	13.8947	10.8028	20.7782	45.5448	31.1689	9.12256	7.65932	8.33586		11.69	32.4973	8.37258	52.5599		22.2413	61.8291	15.9296
6/22/2021	8.52363	8.95523	9.21439	16.9858	16.1625	17.3736	7.1515	7.06533	7.28455		8.89775	16.8406	7.16713	32.9055		27.0403	51.1788	21.7809
6/30/2021	5.16585	5.10585	6.00366	12.5894	11.7576	10.7832	4.50811	7.01863	4.60665		5.42512	11.7101	5.3778	22.513		24.0978	52.0147	23.8875
7/7/2021	2.89073	5.95819	3.87747	12.9471	20.1471	9.73979	0.763142	3.45297	2.45156		4.24213	14.278	2.22256	20.7427		20.4512	68.8339	10.7149
7/12/2021	5.26598	3.57983	5.48748	10.131	8.26243	11.2756	2.34781	2.11337	0.662544		4.77777	9.88969	1.70791	16.3754		29.1766	60.3937	10.4297
7/22/2021	4.60298	3.47123	4.10403	16.6952	10.7501	10.8263	3.58928	3.63924	4.06796		4.05941	12.7572	3.76549	20.5821		19.723	61.982	18.295
7/29/2021	9.71926	6.61307	8.198	15.2004	15.2811	15.6793	4.29611	3.07431	2.33961		8.17678	15.3869	3.23668	26.8004		30.5099	57.4131	12.077
8/5/2021	4.58406	3.13973	4.52663	8.27203	8.18351	7.54665	4.58191	4.20494	4.60687		4.08348	8.00073	4.46458	16.5488		24.6754	48.3463	26.9783
8/11/2021	26.1029	25.4236	20.0893	20.7893	21.1246	17.0361	6.71987	7.15873	12.094		23.8719	19.65	8.65754	52.1795		45.7497	37.6585	16.5919
8/20/2021	17.3429	16.5059	28.1733	27.3226	16.1428	25.1005	11.7287	11.6319	7.1597		20.674	22.8553	10.1734	53.7027		38.4972	42.5589	18.9439
8/27/2021	19.9143	20.33	16.6768	20.5078	41.295	20.5787	9.91477	9.52082	10.2981		18.9737	27.4605	9.91121	56.3454		33.6739	48.736	17.5901
9/1/2021	2.90862	2.52823	3.83898	7.47633	45.5167	58.6162	7.16625	0	0		3.09194	37.2031	2.38875	42.6838		7.24384	87.1598	5.59639
9/15/2021	6.1251	4.8029	7.65548	25.3859	17.3359	15.0176	10.2787	9.55255	9.34863		6.1945	19.2465	9.72663	35.1676		17.6142	54.7279	27.6579
9/24/2021	13.2606	14.1004	13.4653	14.565	14.481	14.3185	6.19364	6.81499	5.99318		13.6088	14.4548	6.33394	34.3976		39.5632	42.0228	18.4139
9/29/2021	9.55373	5.58666	13.8612	29.2439	28.5176	31.5376	6.09715	5.69629	7.70427		9.66719	29.7664	6.49923	45.9328		21.0464	64.8042	14.1494
10/5/2021	12.9678	14.3099	14.1718	20.9924	15.9636	16.2304	5.13161	5.08829	5.44222		13.8165	17.7288	5.22071	36.7661		37.5796	48.2206	14.1998
10/12/2021	7.57376	8.6067	7.21521	33.3726	30.4157	20.5767	6.30289	7.40981	6.13949		7.79856	28.1217	6.6174	42.5376		18.3333	66.1101	15.5566
10/21/2021	8.20797	10.3328	10.0043	20.2533	18.477	16.9234	4.68099	5.44046	5.13411		9.51501	18.5512	5.08519	33.1514		28.7017	55.9591	15.3393
10/27/2021	3.98454	4.22389	4.64988	13.7497	13.8367	13.969	0.447246	8.15038	7.88086		4.28611	13.8518	5.49283	23.6307		18.1379	58.6177	23.2444
											9.08023	21.7173	5.23334	36.0309	Mean	24.8951	60.4199	14.685
											29.6946	79.0756	11.1355	149.812	Variance	109.76	161.031	75.0769
											5.44927	8.89245	3.337	12.2398	SD	10.4767	12.6898	8.6647

### Sheet: S2C Donor #7 Time Course
Supplementary Table S2C. Time course of PT dinucleotide levels in Donor #7. This source data is associated with Figure S2A.
	PT per 106 nt							Average PT per 106 nt
	CC			GA				CC	GA	Total
	Replicate 1	Replicate 2	Replicate 3	Replicate 1	Replicate 2	Replicate 3
2020-11-16	22.6426	18.261	18.9366	21.3735	16.9933	7.08089		19.9467	15.1492	35.096
2020-11-25	18.6758	18.7256	19.3522	7.02114	6.94473	11.7751		18.9178	8.58034	27.4982
2020-12-09	5.20362	3.67492	5.74584	0	0	0		4.8748	0	4.8748
2021-01-21	10	14.102	7.84574	3	1.92762	3.42822		10.6492	2.78528	13.4345
2021-03-03	11.3679	16.4228	11.5236	0.634836	1.82793	1.57962		13.1048	1.34746	14.4522
2021-03-12	4.5289	3.98297	9.81928	11.6698	9.55643	7.23938		6.11038	9.48855	15.5989
2021-03-16	15.1581	16.8227	9.46073	2.01194	8.42349	1.78632		13.8138	4.07391	17.8878
3/24/2021	11.5679	16.5823	15.1345	3.27486	5.52678	8.37737		14.4282	5.72634	20.1546
4/2/2021	60.225	52.2102	60.1728	7.35728	6.74238	7.71498		57.536	7.27155	64.8076
4/21/2021	30.308	19.1015	40.7856	4.19361	4.38413	5.34198		30.065	4.63991	34.7049
4/29/2021	23.7304	28.9468	26.2438	6.31096	4.08785	6.30581		26.307	5.56821	31.8752
5/4/2021	15.3381	9.18231	18.2067	2.7079	0.811646	2.55098		14.2423	2.02351	16.2659
5/11/2021	11.5049	8.27275	8.99539	0.789952	0.947033	0.69265		9.591	0.809878	10.4009
7/8/2021	0	63.9562	0	11.316	14.1137	20.7049		21.3187	15.3782	36.6969
7/20/2021	75.747	79.7933	33.2859	6.26164	3.4121	4.1073		62.9421	4.59368	67.5357

### Sheet: S2D Donor #8 Time Course
Supplementary S2D. Time course of PT dinucleotide levels in Donor #8. This source data is associated with Figure S3A.
	PT per 106 nt														Average PT per 106 nt
	CC			GA			GG			GT					CC	GA	GG	GT	Total
	Replicate 1	Replicate 2	Replicate 3	Replicate 1	Replicate 2	Replicate 3	Replicate 1	Replicate 2	Replicate 3	Replicate 1	Replicate 2	Replicate 3
2020-11-13	25.7295	17.1735	13.693	4.68726	3.88816	3.72727	3.4927	3.51262	4.37079	5.42643	4.37701	4.69482			18.8653	4.1009	3.79204	4.83275	31.591
2020-12-15	11.3957	16.1456	14.5779	4.69518	5.38821	5.34475	3.28006	3.40273	3.35886	7.74348	7.54435	9.41038			14.0397	5.14271	3.34722	8.23274	30.7624
2021-01-08	12.7641	11.5081	8.51856	3.91665	3.35941	2.96357	3.73338	2.38643	2.5265	7.1292	7.15267	5.70735			10.9302	3.41321	2.88211	6.66307	23.8886
2021-02-18	14.2875	12.0186	12.348	2.41559	2.49485	2.30609	3.71922	4.07394	2.72594	5.26432	5.84702	4.90297			12.8847	2.40551	3.50636	5.33811	24.1346
2021-03-10	14.5325	6.04042	9.46421	3.2062	2.32373	2.31892	4.34803	3.66228	4.12409	5.5272	5.98789	4.02708			10.0124	2.61629	4.0448	5.18072	21.8542
3/24/2021	9.94232	17.6665	11.1094	2.99195	4.01236	3.65756	2.08848	2.71042	2.89884	4.43854	6.08669	5.30392			12.9061	3.55396	2.56591	5.27639	24.3023
4/8/2021	9.55696	15.4147	11.397	2.84611	3.20621	2.63696	7.62951	8.0356	6.22524	7.07799	4.82218	7.06537			12.1229	2.89643	7.29678	6.32185	28.6379
4/28/2021	12.7784	10.9569	11.8795	3.78202	3.58577	2.99908	7.12888	7.85751	7.86778	5.68097	6.00262	6.76832			11.8716	3.45562	7.61806	6.15064	29.0959
5/24/2021	13.1391	12.3155	14.7801	5.07823	5.4381	5.57807	6.96238	9.7885	5.43709	7.58759	9.29346	8.989			13.4116	5.3648	7.39599	8.62335	34.7957
6/3/2021	11.0951	10.6386	15.6791	9.81822	10.4857	9.3044	5.57341	4.82004	5.44444	10.7883	13.709	10.8459			12.4709	9.86944	5.2793	11.781	39.4007
6/17/2021	63.9971	35.491	51.3448	6.83082	7.79761	7.35771	11.283	4.70779	15.0725	3.57089	2.11516	2.12455			50.2776	7.32871	10.3544	2.60353	70.5643
7/6/2021	16.9538	17.975	44.5765	3.63112	2.68435	5.03508	9.03132	4.77074	11.7177	11.4373	9.14356	14.4537			26.5018	3.78352	8.50658	11.6782	50.47
7/23/2021	16.7367	12.4788	12.4575	5.16787	4.62521	5.16213	9.48644	8.48863	8.39642	8.21789	8.28398	9.24101			13.891	4.98507	8.7905	8.58096	36.2475
8/10/2021	8.05125	10.0308	7.48438	3.49816	3.61759	3.48087	1.93641	2.46765	2.58189	6.01708	7.85179	5.54253			8.52214	3.53221	2.32865	6.47047	20.8535
9/2/2021	4.9227	5.87876	7.51721	2.54652	2.8955	3.21517	25.097	23.33	25.4177	10.0905	8.75119	9.5418			6.10622	2.88573	24.6149	9.46116	43.068
9/17/2021	3.63571	4.06058	3.78627	3.91328	4.45688	3.37001	5.82144	6.46663	3.77184	4.50459	5.03004	5.14681			3.82752	3.91339	5.3533	4.89382	17.988
10/1/2021	7.59129	7.71681	8.50878	4.8337	5.24968	4.82169	7.77839	6.83993	8.54971	8.01933	8.4516	8.45595			7.93896	4.96836	7.72268	8.30896	28.939
10/26/2021	6.14527	3.30327	3.16778	5.72439	5.3049	5.16557	3.3636	2.96262	2.64494	6.57536	7.00954	6.24395			4.20544	5.39829	2.99039	6.60962	19.2037

### Sheet: S2E Donor #9 Time Course
Supplementary Table S2E. Time course of PT dinucleotide levels in Donor #9. This source data is associated with Figure S4A.
	PT per 106 nt											Average PT per 106 nt
	CC			GA			GT					CC	GA	GT	Total
	Replicate 1	Replicate 2	Replicate 3	Replicate 1	Replicate 2	Replicate 3	Replicate 1	Replicate 2	Replicate 3
11/18/2020	6.99444	3.00432	2.96	4.20146	1.57846	1.25082	2.69706	1.35362	0.862432			4.31959	2.34358	1.6377	8.30087
11/25/2020	3.09267	2.97903	2.382	0.321133	0.894616	1.03698	0.473287	0.39528	0.168453			2.8179	0.750909	0.345674	3.91448
12/2/2020	3.08473	3.78704	2.49071	1.71658	1.01069	1.77191	0.2655	0.36633	0.640032			3.12083	1.49973	0.423954	5.04451
12/9/2020	2.08309	3.04149	1.75383	0.961282	0.79895	1.04768	1.13584	1.43356	1.00839			2.2928	0.935969	1.1926	4.42137
12/22/2020	3.3092	2.74246	3.59263	0.90428	1.4032	0.824824	0.474488	0.839101	0.737451			3.21476	1.0441	0.68368	4.94254
1/7/2021	4.22168	4.197	4.23724	1.47593	1.21412	1.3473	1.77888	0.911728	1.02215			4.21864	1.34578	1.23758	6.80201
4/16/2021	4.05375	5.12497	4.01182	0.16747	1.21117	1.40444	1.81208	2.07003	1.91094			4.39685	0.927694	1.93102	7.25556

### Sheet: S2F PT Calibration Curves
Supplementary Table S2F. Calibration curves for PT dinucleotides and canonical nucleosides. This source data is associated with Figure S9. Data represent normalized mass spectrometer signals for the nucleotides and nucleosides. "Cal" denotes name for the calibrant sample with the noted quantity and signal intensity.
Canonical 2'-Deoxyribonucleosides								PT Dinucleotides
	Amt (pmol)	dA	dC	dG	dT				Amt (pmol)	AA	AC		AG			CA		CC	CG		CT	GA		GC		GG	GT	TA		TC		TG	TT
Cal 1	10	21.12	11.38	25.58	13.77					581→136	557→112	557→136	597→136	597→152	572→136	557→112	557→136	533→112	573→112	573→152	548→112	597→136	597→152	573→112	573→152	613→152	588→152	572→127	572→136	548→112	548→127	588→152	563→127
Cal2	40	84.02	47.54	102.03	56			Cal1	0.00625	1822	143	52	2893	1620	501	160	1819	932	191	889	715	2467	1042	587	65	418	1146	132	3382	2677	48	1113	29
Cal 3	70	172.82	96.82	205.12	112.84			Cal2	0.0125	5145	548	115	6336	3897	1678	320	4037	2394	360	1968	1939	6955	5053	1205	346	1032	1964	413	7101	6501	207	2699	194
Cal 4	100	232.26	131.33	275.01	153.03			Cal3	0.025	12526	1140	1056	16784	9795	4131	987	9896	5064	727	4497	4811	16736	11707	3055	878	2605	5109	1076	19052	15785	547	5795	672
Cal 5	250	533.64	299.28	628.28	349.8			Cal4	0.05	24586	2017	1929	30926	18708	8889	1920	19832	9639	1904	9126	9622	31831	22825	6459	2209	4575	9480	2456	38198	31938	824	11899	1506
Cal6	500	1091.73	616.03	1287.27	717.09			Cal5	0.1	51969	5325	3272	57516	37379	16137	4104	41791	20495	3209	18269	18959	60488	43470	11367	4008	10166	18320	4633	76138	60208	2079	24649	2959
Cal 7	750	1581.72	891.58	1859.92	1023.49			Cal6	0.2	114107	10624	7928	130086	75054	31656	8391	82130	41761	6741	34974	37172	129259	92027	23573	7192	18773	35123	9061	148413	119040	5225.09	44850	5778
Cal 8	1000	2445.83	1372.74	2877.25	1586.93
Cal 9	2000	4145.22	2319.76	4856.12	2701.93				Slope	555819	52408	38211	634505	374863	159728	41586	410837	207163	33536	176679	186803	637898	454911	117579	37065	95284	177982	45596	746292	598615	24581	229095	28998
Cal10	3500	8495.46	4734.13	9649.64	5513.59
	Slope	2.3358	1.3039	2.6792	1.1061
