## Supplementary Table S3 for "Temporal dynamics and metagenomics of phosphorothioate epigenomes in the human gut microbiome"

### Sheet: Table S3
Supplementary Table S3. Levels of m6dA in Donor 5. This source data is associated with Figure 2D.
Canonicals									m6dA
Areas	from UV peak areas								Areas	UV260	LC-MS
RT (min)	5.2	1.4	2.7	3.4					RT (min) from std	10	10.06
Sample	A	C	G	T					Sample
DL005_20210216_#1.d	1363.08	1115.69	1824.9	1391.96					DL005_20210216_#1.d	47.25	6.73651e+06
DL005_20210216_#2.d	3307.18	1982.8	3217.95	2431.24					DL005_20210216_#2.d	40.21	1.01373e+07
DL005_20210216_#3.d	785.15	686.9	1112.22	851.25					DL005_20210216_#3.d	22.07	4.13548e+06
DL005_20210222_#1.d	438.72	630.08	400.44	308.13					DL005_20210222_#1.d	31.12	2.33827e+06
DL005_20210222_#2.d	123.58	357.54	91.63	67.38					DL005_20210222_#2.d	11.75	607572
DL005_20210222_#3.d	190.98	536.36	142.62	105.56					DL005_20210222_#3.d	17.88	910177
DL005_20210304_#1.d	792.05	530.89	866.85	700.19					DL005_20210304_#1.d	14.16	4.03508e+06
DL005_20210304_#2.d	1674.62	1144.19	1866.46	1472.44					DL005_20210304_#2.d	23.91	5.74639e+06
DL005_20210304_#3.d	1068.78	743.09	1203.18	963.11					DL005_20210304_#3.d	14.16	4.55235e+06
DL005_20210310_#1.d	2531.29	1574.82	2572.36	1982.05					DL005_20210310_#1.d	56.5	8.47053e+06
DL005_20210310_#2.d	1652.42	1204.01	1965.09	1490.38					DL005_20210310_#2.d	42.51	7.18627e+06
DL005_20210310_#3.d	2211.14	1378.6	2255.89	1698.8					DL005_20210310_#3.d	57.85	7.16701e+06
DL005_20210318_#1.d	630	550.18	893.27	675.04					DL005_20210318_#1.d	14.19	3.37532e+06
DL005_20210318_#2.d	1774.05	1076.45	1754.56	1315.17					DL005_20210318_#2.d	58.2	5.91461e+06
DL005_20210318_#3.d	47.03	134.83	203.49	150.2					DL005_20210318_#3.d	2.06	792911
DL005_20210324_#1.d	1719.71	912.51	1477.59	1095.87					DL005_20210324_#1.d	35.11	4.51663e+06
DL005_20210324_#2.d	1319.93	704.91	1142.21	844.06					DL005_20210324_#2.d	20.63	3.88956e+06
DL005_20210324_#3.d	1265.98	661.69	1074.72	793.12					DL005_20210324_#3.d	26.28	3.8931e+06
DL005_20210331_#1.d	2190.77	1084.32	1766.11	1392.62					DL005_20210331_#1.d	31.8	6.44914e+06
DL005_20210331_#2.d	2345.52	1137.04	1850.09	1478.52					DL005_20210331_#2.d	30.71	5.18882e+06
DL005_20210331_#3.d	4567.23	2198.36	3604.14	2833.5					DL005_20210331_#3.d	112.11	1.02183e+07
DL005_20210407_#1.d	993.62	529.38	850.53	641.9					DL005_20210407_#1.d	20.65	2.91314e+06
DL005_20210407_#2.d	1006.82	526.57	850.14	639.5					DL005_20210407_#2.d	28.06	3.10007e+06
DL005_20210407_#3.d	911.37	465.21	746.45	568.54					DL005_20210407_#3.d	19.65	2.53399e+06
DL005_20210414_#1.d	1973.61	978.51	1592.73	1234.53					DL005_20210414_#1.d	22.14	4.02211e+06
DL005_20210414_#2.d	1679.18	844.55	1363.39	1058.36					DL005_20210414_#2.d	20.2	4.02099e+06
DL005_20210414_#3.d	1716.1	1130.5	1838.63	1438.77					DL005_20210414_#3.d	68.88	4.67926e+06
DL005_20210420_#1.d	1548.16	784.88	1269.18	978.92					DL005_20210420_#1.d	18.13	3.61735e+06
DL005_20210420_#2.d	1759.08	898.75	1459.96	1115.16					DL005_20210420_#2.d	29.08	3.97679e+06
DL005_20210420_#3.d	1592.47	855.91	1399.59	1077.7					DL005_20210420_#3.d	24.58	4.03028e+06		Note: The slope for the MRM signals is based on a single calibration point for 2.5 pmols that was included in the worklist on this day. Calibration curves on the mass spec were not done on the same day and are wildly different.
Slopes	2.0015	0.948	1.7094	1.1282	from calibration plots				Slope	2	1.6617e+06
pmol									pmol							per 10^6 nts	UV260	Mean	STDev	LC-MS	Mean	STDev
	area / slope															pmol divide by total dNTP pmol per 10^6	10.1			10.23
Sample	A	C	G	T	Total	Total/10^6			Sample	m6dA	m6dA					Sample	m6dA			m6dA
DL005_20210216_#1.d	681.029	1176.89	1067.57	1233.79	4159.27	0.00415927			DL005_20210216_#1.d	23.625	4.054					DL005_20210216_#1.d	5680.08			974.69
DL005_20210216_#2.d	1652.35	2091.56	1882.5	2154.97	7781.39	0.00778139			DL005_20210216_#2.d	20.105	6.10057					DL005_20210216_#2.d				783.995
DL005_20210216_#3.d	392.281	724.578	650.649	754.52	2522.03	0.00252203			DL005_20210216_#3.d	11.035	2.48871					DL005_20210216_#3.d	4375.45	5027.76	922.515	986.789	915.158	113.751
DL005_20210222_#1.d	219.196	664.641	234.258	273.116	1391.21	0.00139121			DL005_20210222_#1.d	15.56	1.40716					DL005_20210222_#1.d	11184.5			1011.47
DL005_20210222_#2.d	61.7437	377.152	53.6036	59.7235	552.223	0.000552223			DL005_20210222_#2.d	5.875	0.365634					DL005_20210222_#2.d	10638.8			662.113
DL005_20210222_#3.d	95.4184	565.781	83.4328	93.565	838.197	0.000838197			DL005_20210222_#3.d	8.94	0.54774					DL005_20210222_#3.d	10665.8	10829.7	307.567	653.475	775.684	204.238
DL005_20210304_#1.d	395.728	560.011	507.108	620.626	2083.47	0.00208347			DL005_20210304_#1.d	7.08	2.42829					DL005_20210304_#1.d	3398.17			1165.5
DL005_20210304_#2.d	836.682	1206.95	1091.88	1305.12	4440.64	0.00444064			DL005_20210304_#2.d	11.955	3.45815					DL005_20210304_#2.d	2692.18			778.751
DL005_20210304_#3.d	533.99	783.85	703.861	853.67	2875.37	0.00287537			DL005_20210304_#3.d	7.08	2.73958					DL005_20210304_#3.d	2462.29	2850.88	487.707	952.776	965.677	193.698
DL005_20210310_#1.d	1264.7	1661.2	1504.83	1756.83	6187.56	0.00618756			DL005_20210310_#1.d	28.25	5.09752					DL005_20210310_#1.d	4565.62			823.835
DL005_20210310_#2.d	825.591	1270.05	1149.58	1321.02	4566.25	0.00456625			DL005_20210310_#2.d	21.255	4.32466					DL005_20210310_#2.d	4654.81			947.094
DL005_20210310_#3.d	1104.74	1454.22	1319.7	1505.76	5384.42	0.00538442			DL005_20210310_#3.d	28.925	4.31307					DL005_20210310_#3.d	5371.98	4864.13	442.063	801.029	857.319	78.579
DL005_20210318_#1.d	314.764	580.359	522.563	598.334	2016.02	0.00201602			DL005_20210318_#1.d	7.095	2.03125					DL005_20210318_#1.d	3519.31			1007.56
DL005_20210318_#2.d	886.36	1135.5	1026.42	1165.72	4214	0.004214			DL005_20210318_#2.d	29.1	3.55938					DL005_20210318_#2.d				844.656
DL005_20210318_#3.d	23.4974	142.226	119.042	133.132	417.897	0.000417897			DL005_20210318_#3.d	1.03	0.47717					DL005_20210318_#3.d	2464.72	2992.02	745.708	1141.84	998.016	148.819
DL005_20210324_#1.d	859.211	962.563	864.391	971.344	3657.51	0.00365751			DL005_20210324_#1.d	17.555	2.71809					DL005_20210324_#1.d	4799.72			743.152
DL005_20210324_#2.d	659.47	743.576	668.194	748.147	2819.39	0.00281939			DL005_20210324_#2.d	10.315	2.34072					DL005_20210324_#2.d	3658.6			830.222
DL005_20210324_#3.d	632.516	697.985	628.712	702.996	2662.21	0.00266221			DL005_20210324_#3.d	13.14	2.34285					DL005_20210324_#3.d	4935.75	4464.69	701.401	880.04	817.805	69.2835
DL005_20210331_#1.d	1094.56	1143.8	1033.18	1234.37	4505.91	0.00450591			DL005_20210331_#1.d	15.9	3.88106					DL005_20210331_#1.d	3528.7			861.327
DL005_20210331_#2.d	1171.88	1199.41	1082.3	1310.51	4764.11	0.00476411			DL005_20210331_#2.d	15.355	3.12261					DL005_20210331_#2.d	3223.06			655.444
DL005_20210331_#3.d	2281.9	2318.95	2108.42	2511.52	9220.8	0.0092208			DL005_20210331_#3.d	56.055	6.14934					DL005_20210331_#3.d		3375.88	216.119	666.899	727.89	115.702
DL005_20210407_#1.d	496.438	558.418	497.561	568.959	2121.38	0.00212138			DL005_20210407_#1.d	10.325	1.75312					DL005_20210407_#1.d	4867.13			826.405
DL005_20210407_#2.d	503.033	555.454	497.332	566.832	2122.65	0.00212265			DL005_20210407_#2.d	14.03	1.86561					DL005_20210407_#2.d	6609.66			878.904
DL005_20210407_#3.d	455.343	490.728	436.674	503.935	1886.68	0.00188668			DL005_20210407_#3.d	9.825	1.52494					DL005_20210407_#3.d	5207.56	5561.45	923.599	808.269	837.859	36.6842
DL005_20210414_#1.d	986.065	1032.18	931.748	1094.25	4044.24	0.00404424			DL005_20210414_#1.d	11.07	2.42048					DL005_20210414_#1.d	2737.22			598.501
DL005_20210414_#2.d	838.961	890.876	797.584	938.096	3465.52	0.00346552			DL005_20210414_#2.d	10.1	2.41981					DL005_20210414_#2.d	2914.43			698.254
DL005_20210414_#3.d	857.407	1192.51	1075.6	1275.28	4400.8	0.0044008			DL005_20210414_#3.d	34.44	2.81595					DL005_20210414_#3.d		2825.83	125.303	639.874	645.543	50.1178
DL005_20210420_#1.d	773.5	827.932	742.471	867.683	3211.59	0.00321159			DL005_20210420_#1.d	9.065	2.17691					DL005_20210420_#1.d	2822.59			677.829
DL005_20210420_#2.d	878.881	948.049	854.077	988.442	3669.45	0.00366945			DL005_20210420_#2.d	14.54	2.39321					DL005_20210420_#2.d	3962.45			652.2
DL005_20210420_#3.d	795.638	902.859	818.761	955.238	3472.5	0.0034725			DL005_20210420_#3.d	12.29	2.4254					DL005_20210420_#3.d	3539.24	3441.43	576.189	698.46	676.163	23.175
