## Supplementary Table S4 for "Temporal dynamics and metagenomics of phosphorothioate epigenomes in the human gut microbiome"

### Sheet: Table S4
Supplementary Table S4. Taylor's power law analysis of PT dinucleotide levels in Donor 5. This source data is associated with Figure 2E.
	PT per 106 nucleotides					Relative Abundance (Modification per nt)
	CA	CC	GA	Total PT		CA	CC	GA	total PT		m6dA
2020-01-23	5.29535	18.8019	39.1411	63.2384		5.29535e-06	1.88019e-05	3.91411e-05	6.32384e-05
2020-02-13	5.45845	22.776	35.4117	63.6461		5.45845e-06	2.2776e-05	3.54117e-05	6.36461e-05
2020-03-18	5.51626	20.6121	37.6623	63.7907		5.51626e-06	2.06121e-05	3.76623e-05	6.37907e-05
2020-06-15	6.76013	24.1058	36.0344	66.9003		6.76013e-06	2.41058e-05	3.60344e-05	6.69003e-05
2020-07-14	6.8607	20.1526	40.1385	67.1518		6.8607e-06	2.01526e-05	4.01385e-05	6.71518e-05
2020-08-10	6.91423	20.597	39.7744	67.2856		6.91423e-06	2.0597e-05	3.97744e-05	6.72856e-05
2020-09-16	7.50432	23.3054	37.9511	68.7608		7.50432e-06	2.33054e-05	3.79511e-05	6.87608e-05
2020-10-12	7.66283	24.8875	36.6068	69.1571		7.66283e-06	2.48875e-05	3.66068e-05	6.91571e-05
2020-11-12	7.87691	20.8843	40.9311	69.6923		7.87691e-06	2.08843e-05	4.09311e-05	6.96923e-05
2020-11-19	7.90285	33.2175	28.6368	69.7571		7.90285e-06	3.32175e-05	2.86368e-05	6.97571e-05
2020-11-25	7.92736	25.8514	36.0396	69.8184		7.92736e-06	2.58514e-05	3.60396e-05	6.98184e-05
2020-12-02	7.99435	19.4073	42.5842	69.9859		7.99435e-06	1.94073e-05	4.25842e-05	6.99859e-05
2020-12-09	8.35571	27.8093	34.7242	70.8893		8.35571e-06	2.78093e-05	3.47242e-05	7.08893e-05
2020-12-16	8.6219	30.8491	32.0838	71.5547		8.6219e-06	3.08491e-05	3.20838e-05	7.15547e-05
2020-12-22	8.63085	19.321	43.6253	71.5771		8.63085e-06	1.9321e-05	4.36253e-05	7.15771e-05
2020-12-29	8.93346	28.6552	34.745	72.3336		8.93346e-06	2.86552e-05	3.4745e-05	7.23336e-05
2021-01-06	8.9756	19.5338	43.9296	72.439		8.9756e-06	1.95338e-05	4.39296e-05	7.2439e-05
2021-01-12	9.1663	16.6725	47.077	72.9157		9.1663e-06	1.66725e-05	4.7077e-05	7.29157e-05
1/21/2021	9.2231	25.3936	38.4411	73.0578		9.2231e-06	2.53936e-05	3.84411e-05	7.30578e-05
2/1/2021	9.87237	21.1347	43.6739	74.6809		9.87237e-06	2.11347e-05	4.36739e-05	7.46809e-05
2/5/2021	9.93352	24.1508	40.7494	74.8338		9.93352e-06	2.41508e-05	4.07494e-05	7.48338e-05
2/9/2021	10.0047	25.5292	39.4778	75.0117		1.00047e-05	2.55292e-05	3.94778e-05	7.50117e-05
2/16/2021	10.2496	33.9874	31.387	75.6239		1.02496e-05	3.39874e-05	3.1387e-05	7.56239e-05		0.000915158
2/22/2021	10.4934	28.4956	37.2445	76.2335		1.04934e-05	2.84956e-05	3.72445e-05	7.62335e-05		0.000775684
3/4/2021	10.7564	22.4563	43.6783	76.891		1.07564e-05	2.24563e-05	4.36783e-05	7.6891e-05		0.000965677
3/10/2021	10.8168	32.8358	33.3894	77.0421		1.08168e-05	3.28358e-05	3.33894e-05	7.70421e-05		0.000857319
3/18/2021	10.9685	29.9729	36.4799	77.4213		1.09685e-05	2.99729e-05	3.64799e-05	7.74213e-05		0.000998016
3/24/2021	11.0505	30.9265	35.6492	77.6262		1.10505e-05	3.09265e-05	3.56492e-05	7.76262e-05		0.000817805
3/31/2021	11.2018	21.3765	45.4261	78.0044		1.12018e-05	2.13765e-05	4.54261e-05	7.80044e-05		0.00072789		ln(variance)	ln(avg rel abun)
4/7/2021	11.4191	39.6281	27.5006	78.5478		1.14191e-05	3.96281e-05	2.75006e-05	7.85478e-05		0.000837859	CA	-24.8189	-11.3297
4/14/2021	11.4659	36.9804	30.2184	78.6646		1.14659e-05	3.69804e-05	3.02184e-05	7.86646e-05		0.000645543	CC	-23.3753	-10.399
4/20/2021	11.7225	26.3909	41.1929	79.3063		1.17225e-05	2.63909e-05	4.11929e-05	7.93063e-05		0.000676163	GA	-24.319	-10.1898
4/28/2021	11.8485	26.868	40.9048	79.6213		1.18485e-05	2.6868e-05	4.09048e-05	7.96213e-05			m6dA	-18.0904	-7.10412
5/4/2021	11.8756	37.7577	30.0557	79.6891		1.18756e-05	3.77577e-05	3.00557e-05	7.96891e-05
5/11/2021	12.059	32.8361	35.2524	80.1474		1.2059e-05	3.28361e-05	3.52524e-05	8.01474e-05
5/18/2021	12.2554	37.1728	31.2102	80.6384		1.22554e-05	3.71728e-05	3.12102e-05	8.06384e-05
5/26/2021	12.9192	29.5702	39.8087	82.2981		1.29192e-05	2.95702e-05	3.98087e-05	8.22981e-05
6/1/2021	14.1792	30.4355	40.8333	85.448		1.41792e-05	3.04355e-05	4.08333e-05	8.5448e-05
6/8/2021	14.1799	30.8453	40.4245	85.4497		1.41799e-05	3.08453e-05	4.04245e-05	8.54497e-05
6/14/2021	14.2279	24.9638	46.3781	85.5698		1.42279e-05	2.49638e-05	4.63781e-05	8.55698e-05
6/22/2021	14.5804	33.1147	38.7558	86.4509		1.45804e-05	3.31147e-05	3.87558e-05	8.64509e-05
6/30/2021	14.6313	27.3156	44.6314	86.5782		1.46313e-05	2.73156e-05	4.46314e-05	8.65782e-05
7/7/2021	15.2016	28.2582	44.5442	88.0041		1.52016e-05	2.82582e-05	4.45442e-05	8.80041e-05
7/12/2021	15.2827	39.4682	33.4558	88.2067		1.52827e-05	3.94682e-05	3.34558e-05	8.82067e-05
7/22/2021	15.3109	33.4896	39.4768	88.2773		1.53109e-05	3.34896e-05	3.94768e-05	8.82773e-05
7/29/2021	15.6574	49.1212	24.3649	89.1435		1.56574e-05	4.91212e-05	2.43649e-05	8.91435e-05
8/5/2021	16.3228	43.4986	30.9856	90.8069		1.63228e-05	4.34986e-05	3.09856e-05	9.08069e-05
2021-08-11	16.3285	33.2155	41.2772	90.8212		1.63285e-05	3.32155e-05	4.12772e-05	9.08212e-05
8/20/2021	16.8648	35.0993	40.1979	92.1619		1.68648e-05	3.50993e-05	4.01979e-05	9.21619e-05
8/27/2021	17.3932	48.9646	27.1252	93.4829		1.73932e-05	4.89646e-05	2.71252e-05	9.34829e-05
2021-09-01	17.52	37.4006	38.8793	93.7999		1.752e-05	3.74006e-05	3.88793e-05	9.37999e-05
2021-09-15	17.7414	38.0038	38.6083	94.3535		1.77414e-05	3.80038e-05	3.86083e-05	9.43535e-05
9/24/2021	17.9009	46.1	30.7514	94.7523		1.79009e-05	4.61e-05	3.07514e-05	9.47523e-05
2021-09-29	18.4949	36.5523	41.19	96.2372		1.84949e-05	3.65523e-05	4.119e-05	9.62372e-05
10/5/2021	18.5922	41.0443	36.8439	96.4804		1.85922e-05	4.10443e-05	3.68439e-05	9.64804e-05
10/12/2021	18.7818	45.0097	33.163	96.9545		1.87818e-05	4.50097e-05	3.3163e-05	9.69545e-05
10/21/2021	19.5276	35.0494	44.242	98.8189		1.95276e-05	3.50494e-05	4.4242e-05	9.88189e-05
10/27/2021	21.3848	48.9998	33.0773	103.462		2.13848e-05	4.89998e-05	3.30773e-05	0.000103462
						1.66458e-11	7.05058e-11	2.74401e-11	1.04036e-10		1.3914e-08	variance
						-24.8189	-23.3753	-24.319	-22.9863		-18.0904	ln(variance)
						1.20103e-05	3.0463e-05	3.75525e-05	8.00257e-05		0.000821711	average rel abundance
						-11.3297	-10.399	-10.1898	-9.43316		-7.10412	ln(av rel abun)
